# Revisiting homoploid hybrid speciation in Australian cotton (*Gossypium*) species

**DOI:** 10.64898/2026.11.12.765769

**Authors:** Weixuan Ning, Mark A Arick, Joshua A Udall, Corrinne E Grover, Jonathan F Wendel

## Abstract

One of the earliest described cases of putative homoploid hybrid speciation was 35 years ago for the Australian cotton species, *Gossypium bickii*. This inference was based on discordance between chloroplast- and nuclear-based phylogenetic reconstructions, a type of incongruence that has become a relatively common observation in plants. Here we reevaluate evidence bearing on the evolutionary history of *G. bickii* in the context of an expanded sampling of all but one of the 17 described Australian cotton species, using whole-genome resequencing data based on 18,784 single-copy nuclear genes and entire plastome sequences. Genome-wide phylogenomic analyses resolved three well-defined sections (*Sturtia*, *Hibiscoidea* and *Grandicalyx*) and recapitulate the previously reported discordance between nuclear and plastid phylogenies. Although plastome inferences mirror phylogenetic discordance inferred earlier for *G. bickii* and *G. cunninghamii*, genome-wide nuclear data did not reveal compelling signals of interspecific introgression, perhaps because of population genetic nuclear swamping by a quantitatively larger paternal population and by subsequent genomic divergence. All analyses, including genome-wide phylogenetics and dating estimation, support a narrative in which there was early and rapid diversification of the three Australian sections, accompanied by early intersectional reticulation of plastomes without residual evidence in the nuclear genome.
