## Supplemental tables for "Revisiting homoploid hybrid speciation in Australian cotton (*Gossypium*) species"

### Sheet: TableS1
Table S1. Sampling and sequencing summary for Australian Gossypium accessions. The table lists each accession’s species, genetic group, source, read count (millions), read length (bp), and estimated sequencing depth. Primary and paired-read mapping rates (%) are shown for four reference genomes: C1 (G. sturtianum), G1 (G. bickii), G2 (G. australe), and K2 (G. rotundifolium). The table identifies …
Species	GeneticGroup	Accession	Source	No. of reads (M)	Read length (bp)	Coverage	Mapping rate (%) to different reference genomes								Data Type		Varity	NCBI Accession Number
							C1_Primary	G1_Primary	G2_Primary	K2_Primary	C1_Paired	G1_Paired	G2_Paired	K2_Paired
G. sturtianum	C1	C1_ISU1023	ISU	356.2	150	27.4	98.7	98.5	98.6	97.7	94	66.9	68.8	60.3	Nuclear	Plastome (de novo)		SRR8979991
G. sturtianum	C1	C1_PI530751	ISU	411.4	150	31.6	98.8	98.5	98.5	97.6	93.5	63.9	65.7	57.8	Nuclear	Plastome (de novo)	var. nandewarense (Derera) Fryxell	SRR8979990
G. sturtianum	C1	C1sturtN_ISU1017	ISU	365.2	150	28.1	99	98.6	98.6	97.7	90.2	58.7	60.4	52.3	Nuclear	Plastome (de novo)	var. nandewarense (Derera) Fryxell	SRR8979899
G. sturtianum	C1	C1sturtN_ISU1031	ISU	360	150	27.7	98.9	98.6	98.6	97.8	92.4	63.5	65.2	57.2	Nuclear	Plastome (de novo)	var. sturtianum	SRR8979898
G. sturtianum	C1	C1sturtS_ISU1020	ISU	364	150	28	98.8	98.6	98.6	97.9	91.2	60.1	61.7	52.8	Nuclear	Plastome (de novo)	var. sturtianum	SRR8979929
G. sturtianum	C1	C1sturtS_PI530749	ISU	338.8	150	26.1	96.2	96.1	96.1	95.3	92.1	62.3	64.1	56	Nuclear	Plastome (de novo)		SRR8979928
G. sturtianum	C1	C1_Kew47087	Kew	1359.8	150	104.6	99.5	99.4	99.5	99.3	93.2	81.3	81.9	79.5	Nuclear	Plastome (de novo)
G. sturtianum	C1	C1_EL770	NCBI	713.2	100	36.6	93.6	92.9	92.9	91.7	83.3	61.4	62.9	51.1	Nuclear	Plastome (de novo)		C1_SRR3560184_set1	C1_SRR3560185_set2	C1_SRR3560186_set3
G. sturtianum	C1	C1_SRR12745562	NCBI	230	150	17.7	98.9	98.8	98.8	98.4	95.7	69	70.6	63.7	Nuclear	Plastome (de novo)		SRR12745562
G. sturtianum	C1	C1_SRR17211912	NCBI	159.4	150	12.3	98.8	98.5	98.5	97.7	93.1	53.3	55.4	47.6	Nuclear	Plastome (de novo)		SRR17211912
G. robinsonii	C2	C2_Kew47092	Kew	1061.8	138	72.9	99.2	99.3	99.4	99.3	87.8	86.8	87.5	86.1	Nuclear	Plastome (de novo)
G. robinsonii	C2	C2_SRR8666610	NCBI	4.2	124	0.3	97.3	97.7	97.8	96.9	63.2	57	60.5	53.2		Plastome (de novo)		SRR8666610
G. robinsonii	C2	C2rob_C2-1	ISU	262.8	150	19.6	97.7	97.8	97.8	97	82.3	65.3	67.8	60.4	Nuclear	Plastome (de novo)		SRR8979900
G. robinsonii	C2	C2rob_ISU1024	ISU	509	150	38	97.9	98.3	98.4	97.6	61.5	55.6	59.2	51.1	Nuclear	Plastome (de novo)		SRR8979901
G. bickii	G1	G1_EL771	NCBI	1168	100	66.4	96.4	98.9	98.1	95.2	71.1	94.9	76.4	61.2	Nuclear	Plastome (de novo)		G1_SRR3560187_set1	G1_SRR3560189_set2	G1_SRR3560190_set3	G1_SRR5441683_set1	G1_SRR5441684_set2
G. bickii	G1	G1_SRR12745568	NCBI	210.8	150	18	97.1	98.2	97.8	97.1	72.8	96.3	77.4	65	Nuclear	Plastome (de novo)		SRR12745568
G. bickii	G1	G1_SRR17211909	NCBI	899.2	150	76.6	97.5	99.2	98.8	96.9	62.3	95.7	68.8	51.8	Nuclear	Plastome (de novo)		SRR17211909
G. bickii	G1	G1bic_ISU1018	ISU	427.6	150	36.4	97.2	98.9	98.5	96.5	68.4	94.5	74	58.3	Nuclear	Plastome (de novo)		SRR8979906
G. bickii	G1	G1bic_ISU1025	ISU	284.4	150	24.2	98.2	99	98.8	98.1	80.6	95.5	83.7	75.1	Nuclear	Plastome (de novo)		SRR8979907
G. bickii	G1	G1bic_ISU1026	ISU	493.8	150	42.1	97.2	98.9	98.4	96.4	69.5	96.3	75.2	59.4	Nuclear	Plastome (de novo)		SRR8979904
G. australe	G2	G2_SRR8666611	NCBI	4	124	0.3	96.9	98.4	98.9	95.9	66.5	69.9	92.3	57.9		Plastome (de novo)		SRR8666611
G. australe	G2	G2aus_BW21	ISU	443.6	150	36.4	97.3	98.7	99.2	96.5	65.7	69.5	94.7	56.6	Nuclear	Plastome (de novo)		SRR8979997
G. australe	G2	G2aus_C3-4	ISU	468.4	150	38.4	96.4	97.9	98.4	95.7	62.2	66.3	94	53.5	Nuclear	Plastome (de novo)		SRR8979993
G. australe	G2	G2aus_oldplant	ISU	476.6	150	39.1	97.9	98.5	98.7	96.9	77.2	58.9	75.4	48.8	Nuclear	Plastome (de novo)		G2aus_oldplant_set1	G2aus_oldplant_set2
G. nelsonii	G3	G3_ISU1019	ISU	443	150	37.8	97.1	98.7	99.1	96.4	68.2	72.1	91.5	59	Nuclear	Plastome (de novo)		SRR8979903
G. nelsonii	G3	G3nel_C9-2	ISU	404.8	150	34.5	98	98.9	99.1	97.7	69.2	71.2	85.2	62.7	Nuclear	Plastome (de novo)		SRR8979905
G. nelsonii	G3	G3nel_PI530763	ISU	373.8	150	31.9	97.2	98.7	99.1	96.4	67	70.8	89.4	58.4	Nuclear	Plastome (de novo)		SRR8979902
G. exiguum	K1	K1_Kew47103	Kew	1251.2	150	76.3	97.6	98.1	98.4	99	69.1	66.8	68.4	79.5	Nuclear	Plastome (de novo)
G. exiguum	K1	K1_EL674	NCBI	1326.6	100	53.9	93.1	94.6	95.3	98.4	56.7	53.2	57	85.3	Nuclear	Plastome (de novo)		K1_SRR3560141_set1	K1_SRR3560142_set2	K1_SRR3560144_set3
G. rotundifolium	K2	K2_Kew47096	Kew	1352.2	150	82.8	97.3	97.7	98	98.5	80	78.7	79.8	87.9	Nuclear	Plastome (de novo)
G. rotundifolium	K2	K2_SRR13061945	NCBI	875.8	150	53.6	96.8	97.6	97.9	99	62.6	58.7	62.2	89.3	Nuclear	Plastome (mapping)
G. populifolium	K3	K3_Kew47088	Kew	739.4	124	36.8	98.3	98.6	98.8	99.2	88.6	88.1	88.6	93.6	Nuclear	Plastome (de novo)
G. marchantii	K5	K5_Kew47097	Kew	1415.4	150	84.9	95.4	95.8	96.1	96.5	78.2	76.7	78	84.9	Nuclear	Plastome (de novo)
G. londonderriense	K6	K6_Kew47101	Kew	1540.2	150	92.4	98.2	98.6	98.8	99.2	82.5	81.1	82.4	89	Nuclear	Plastome (mapping)
G. enthyle	K7	K7_Kew47098	Kew	1655.6	150	99.3	98	98.4	98.7	99.1	76.8	75	76.5	83.4	Nuclear	Plastome (de novo)
G. costulatum	K8	K8_Kew47090	Kew	1120.6	134	60.1	98.4	98.7	98.9	99.4	86.9	86.2	86.9	89.7	Nuclear	Plastome (mapping)
G. cunninghamii	K9	K9_Kew47091	Kew	813.6	110	35.8	98.3	98.6	98.8	99.1	92.1	91.9	92.1	93.1	Nuclear	Plastome (mapping)
G. pulchellum	K10	K10_Kew47095	Kew	1441.8	140	80.7	97.4	97.9	98.1	98.6	76.7	74.9	76.4	81.5	Nuclear	Plastome (mapping)
G. nobile	K11	K11_Kew47089	Kew	765.2	122	37.3	98.5	98.8	98.9	99.3	81.4	80.9	80.6	80.4	Nuclear	Plastome (mapping)
G. anapoides	K12	K12_Kew47102	Kew	1346	150	80.8	98.2	98.6	98.8	99.3	80	78.5	79.7	84.4	Nuclear	Plastome (de novo)

### Sheet: TableS2
Table S2. Genotyping sites statistics for 40 samples mapped to five reference genomes, and liftover to the G2 reference genome. Total genotyped sites (to assigned reference genomes), mapped to G2_GRI, unmapped to G2_GRI, and final sites after duplicate removal are shown.
	C1_HAU	G1_HAU	G2_GRI	K2_HAU	D5_PKU_T2T
NO. sample	13 (10 C1 + 3 C2)	6	6	13	2
Total sites	1715280764	1534544463	1656341633	2021485565	758907686
Unmapped sites	1,431,814,329 (83.51%)	1,117,229,876 (72.83%)	N/A	1,859,787,316 (92.01%)	648,189,844 (85.45%)
Mapped sites	284,821,966 (16.61%)	417,314,587 (27.20%)	N/A	161,698,249 (7.99%)	110,717,842 (14.59%)
Sites after removing duplicates	269,664,193 (15.73%)	406,960,191 (26.52%)	1,656,253,770 (99.995%)	151,052,825 (7.47%)	109,003,656 (14.36%)
